# Parent-of-origin phasing of somatic mutations shows equal mutation burden between parental genomes in human cancers

**DOI:** 10.64898/2026.09.02.748867

**Authors:** Maxime Lefèbvre, Arnaud Cléris, Mathieu Parmentier, Peter Van Loo, Vincent Detours, Maxime Tarabichi

## Abstract

Somatic mutations accumulate independently in the two parental genome copies of our cells throughout life and shape cancer evolution. Although local mutation rates are influenced by allele-specific features such as DNA sequence, epigenetic marks, and chromatin structure, whether these translate into genome-wide differences in mutation accrual between the two parental copies is unknown. Cancer genomics analyses, including copy-number gain timing and molecular archaeology, assume that mutations accrue symmetrically on the two homologous parental genomes, yet this assumption has never been tested. Here we present **PhaSoMix**, a framework exploiting the genetic differentiation between parental haplotypes in admixed cancer patients to assign somatic mutations to their parent of origin without parent or parent-surrogate sequencing. Applying it with explicit modeling and propagation of phasing and ancestry-inference uncertainty across 21 tumor whole genomes from the Pan-Cancer Analysis of Whole Genomes cohort, we find mutation burdens highly symmetric between maternal and paternal genomes, across cancer types, genomic annotations, clonal timing categories, and mutational processes including clock-like CpG sites, bounding any asymmetry to within 4-5%. Simulations show that violations would substantially bias gain-timing estimates in late evolutionary windows. This provides the first quantification of parental mutation-burden symmetry *in vivo*, validating a key assumption of cancer evolutionary analyses.
