## Supplementary Table S1 for "Parent-of-origin phasing of somatic mutations shows equal mutation burden between parental genomes in human cancers"

sample	project	hapA	hapB	sexe	n_SNVs	n_phased_snv	n_exploitable_snv	n_hapA	n_hapB	n_hapA_IZ	n_hapB_IZ	n_hapA_IZ_no_LOH	n_hapB_IZ_no_LOH	n_hapA_no_IZ	n_hapB_no_IZ	mother	father
09537dce-c797-4b60-962a-d4c3cd6ab00a	KICH-US	{AFR}	{AFR,EUR}	female	1984	780	150	65	85	9	37	0	0	56	48	NA	NA
0bfd1043-8177-e3e4-e050-11ac0c4860c5	PRAD-UK	{AFR}	{AFR,EUR}	male	3822	1307	334	112	184	20	48	14	20	92	136	hapB	hapA
0ef92ff8-829f-425a-91d8-c594b6e22a2b	ESAD-UK	{EUR}	{EAS,EUR}	male	15604	3817	1672	477	674	349	554	245	275	128	120	hapB	hapA
10ad692b-4c3d-42de-9b5e-4968441388b3	COAD-US	{AFR,EUR}	{AFR}	female	9025	4047	601	288	269	128	135	124	134	161	134	hapA	hapB
1447c8cb-25d4-4092-8919-4df08f898d2d	PACA-AU	{EAS,EUR}	{EUR}	male	3665	920	127	58	62	14	22	3	2	44	40	hapA	hapB
1cd0acf2-3116-4dfa-a063-0a435b9f6da3	MELA-AU	{EUR}	{EAS,EUR}	male	7315	2159	515	157	190	81	102	80	79	76	88	NA	NA
418e916b-7a4e-4fab-8616-15dcec4d79f8	BRCA-US	{AFR}	{AFR,EUR}	female	8333	3346	917	245	403	193	362	93	110	51	42	NA	NA
4e84eed6-82a8-4e91-b0fd-61ec6ef69ce9	BRCA-US	{AFR,EUR}	{AFR}	female	4123	1447	647	193	242	100	146	81	112	93	96	NA	NA
5dbf3203-ce73-41e4-bf9a-32fc856f73f5	BRCA-US	{AFR}	{AFR,EUR}	female	15596	5612	799	235	240	210	210	119	116	25	30	NA	NA
6aa00162-6294-4ce7-b6b7-0c3452e24cd6	SARC-US	{EAS,EUR}	{EUR}	female	2094	636	172	73	99	10	20	2	3	63	79	hapA	hapB
70422e6d-cb1f-4284-8be9-1d4517ffad60	LIHC-US	{EUR}	{EAS,EUR}	male	14452	4449	786	322	410	76	148	70	62	246	261	hapB	hapA
74039acd-5aca-4c65-818c-3b577d295be0	BRCA-US	{AFR,EUR}	{AFR}	female	3365	1205	604	200	169	181	151	151	142	19	18	hapA	hapB
8be6b14d-286a-471b-a282-ab98bc6050c3	PACA-CA	{AFR,EAS}	{AFR,EUR}	female	4074	1602	488	216	245	50	61	40	44	167	184	NA	NA
8dd14f0e-8601-4aa1-864c-3c49e768cdd1	UCEC-US	{AFR,EUR}	{AFR}	female	15528	4461	1810	830	844	245	276	74	70	586	568	NA	NA
93b51c61-6eea-4228-a102-840a2e118522	KICH-US	{EAS}	{EUR}	female	1086	319	272	112	160	8	59	0	0	104	101	hapB	hapA
b42d183c-bc9c-4652-9e56-10c54c5ee96e	MELA-AU	{EAS,EUR}	{EUR}	male	91690	23347	6502	2566	2987	1934	2323	1923	1970	632	664	hapA	hapB
c75cc75a-7496-420f-b526-ea63c77e9839	UCEC-US	{AFR}	{AFR,EUR}	female	3443	1194	231	110	113	15	17	4	6	95	96	NA	NA
c767254e-b289-4904-a80f-050cf01ff8ba	OV-AU	{EUR}	{EAS,EUR}	female	16418	4224	799	203	308	175	268	118	133	28	40	NA	NA
d12cfd8b-682d-41df-acf8-ee7f68a6241c	UCEC-US	{AFR,EUR}	{AFR}	female	5882	1831	649	310	319	58	41	21	19	252	278	NA	NA
ec4d4cbc-d5d1-418d-a292-cad9576624fd	BRCA-US	{AFR,EUR}	{AFR}	female	2535	869	250	94	96	53	47	44	29	41	49	NA	NA
fc447d56-0d53-e0c3-e040-11ac0c4846a8	BRCA-UK	{EUR}	{EAS,EUR,SAS}	female	10291	2730	1375	568	660	243	342	48	58	325	318	hapB	hapA
