## Supplementary Table S2 for "Parent-of-origin phasing of somatic mutations shows equal mutation burden between parental genomes in human cancers"

major_CN	Correction	slope (simulations)	n (simulations)	slope (PCAWG)	n (PCAWG)
2	Uncorrected	2	27	1.2	19
3	Uncorrected	2.57	20	1.4	13
4	Uncorrected	3.1	21	1.58	9
5	Uncorrected	3.49	32	1.7	5
2	Corrected	1	27	0.96	19
3	Corrected	1	20	0.95	13
4	Corrected	1	21	0.99	9
5	Corrected	1	32	1.43	5
