## Supplementary Table S3 for "Parent-of-origin phasing of somatic mutations shows equal mutation burden between parental genomes in human cancers"

Patient ID	Local ancestry accuracy (%)	Haplotype A mutation count	Haplotype B mutation count	Total mutations	Haplotype A fraction	P-value	upper_ratio	lower_ratio	Maximum compatible haplotype imbalance
09537dce-c797-4b60-962a-d4c3cd6ab00a	96.55	56	48	104	0.54	0.49	0.66	0.34	32.76
0bfd1043-8177-e3e4-e050-11ac0c4860c5	92.83	106.5	156	262.5	0.41	0	0.7	0.3	102.97
0ef92ff8-829f-425a-91d8-c594b6e22a2b	84.02	373.57	395.33	768.9	0.49	0.48	0.58	0.42	121.5
10ad692b-4c3d-42de-9b5e-4968441388b3	83.11	278.5	258	536.5	0.52	0.41	0.6	0.4	108.27
1447c8cb-25d4-4092-8919-4df08f898d2d	96.76	47	39.5	86.5	0.54	0.52	0.67	0.33	29.14
1cd0acf2-3116-4dfa-a063-0a435b9f6da3	83.92	153.58	163.68	317.27	0.48	0.62	0.61	0.39	72.19
418e916b-7a4e-4fab-8616-15dcec4d79f8	78.09	135.1	136.33	271.43	0.5	1	0.62	0.38	65.04
4e84eed6-82a8-4e91-b0fd-61ec6ef69ce9	82.62	154.88	192.9	347.78	0.45	0.05	0.68	0.32	123.54
5dbf3203-ce73-41e4-bf9a-32fc856f73f5	67.52	143.72	146.75	290.47	0.49	0.9	0.7	0.3	114.95
6aa00162-6294-4ce7-b6b7-0c3452e24cd6	97.43	63	79	142	0.44	0.2	0.66	0.34	44.73
70422e6d-cb1f-4284-8be9-1d4517ffad60	92.1	316.17	323.5	639.67	0.49	0.78	0.56	0.44	74.88
74039acd-5aca-4c65-818c-3b577d295be0	64.69	170.03	159.56	329.59	0.52	0.62	0.76	0.24	170.61
8be6b14d-286a-471b-a282-ab98bc6050c3	93.99	207.5	227.5	435	0.48	0.36	0.59	0.41	75.43
8dd14f0e-8601-4aa1-864c-3c49e768cdd1	93.45	659.72	637.7	1297.41	0.51	0.57	0.54	0.46	115.52
93b51c61-6eea-4228-a102-840a2e118522	97.82	104	101	205	0.51	0.89	0.59	0.41	35.26
b42d183c-bc9c-4652-9e56-10c54c5ee96e	77.43	2379.75	2489.6	4869.35	0.49	0.12	0.55	0.45	487
c75cc75a-7496-420f-b526-ea63c77e9839	95.06	83.83	91.5	175.33	0.48	0.59	0.62	0.38	41.01
c767254e-b289-4904-a80f-050cf01ff8ba	81.74	145.3	171	316.3	0.46	0.16	0.67	0.33	104.6
d12cfd8b-682d-41df-acf8-ee7f68a6241c	94.59	254.83	277.5	532.33	0.48	0.35	0.58	0.42	82.61
ec4d4cbc-d5d1-418d-a292-cad9576624fd	84.04	85.33	77.83	163.16	0.52	0.64	0.66	0.34	51.18
fc447d56-0d53-e0c3-e040-11ac0c4846a8	94.57	373.08	375.83	748.92	0.5	0.94	0.55	0.45	68.91
